# Single-Cell and Tissue-Specific CRISPR Editing Analyses Unveil New Insights to Off-Targets and Translocations

**DOI:** 10.64898/2026.04.13.718115

**Authors:** Alexandra Madsen, Niklas Selfjord, Marta Martinez-Lage Garcia, Anna-Lena Loyd, Gavin Kurgan, Mikaela Ståhlberg, Julia Lindgren, Julia Liz Touza, Leif Wigge, Mike Firth, Karl Nordström, Joseph Collin, Daniel Jachimowicz, Bastian Schiffthaler, Inken Dillmann, Panagiotis Antoniou, Aikaterini Emmanouilidi, Jonna Hellsten, Johan Forsström, Kerstin Magnell, Ashley Jacobi, Mark Behlke, Michelle Porritt, Katja Madeyski-Bengtson, Marcello Maresca, Pinar Akcakaya

## Abstract

CRISPR-Cas9 holds promise for treating genetic disease, but rare off-target mutations and structural variants remain as key safety concerns, especially at scales relevant to therapy. We established workflows to resolve Cas9 off-target activity *in vitro* at single-cell resolution and *in vivo* across different tissues. Using clonally expanded electroporated mouse embryos and embryonic stem cells, we reveal that individual cells exhibit unique off-target and translocation profiles, including events missed in bulk analyses. Integrating single-cell editing with chromatin accessibility, transcription, and DNA methylation measurements suggested that sequence-independent features modulate Cas9 access and cleavage, with preferential editing in regions characterized by open chromatin and lower methylation. In Cas9-inducible mouse models, editing analyses revealed organ-distinct off-target spectra, DNA repair pathway usage, indel patterns, and markedly varying translocation propensity between tissues. These findings demonstrate that off-target activity is heterogeneous across cells and context-dependent across organs, motivating sensitive single-cell analyses and organ-specific evaluation in preclinical development to more accurately assess risk and improve the safety of CRISPR-based genomic medicines.
