## Supplementary Table 1 for "Single-Cell and Tissue-Specific CRISPR Editing Analyses Unveil New Insights to Off-Targets and Translocations"

### Sheet: gMH sgRNA
Site ID	Guide location (mm10)	Amplicon location (mm10)	Mismatches	Bulge score	Gene	Functional region
gMH	chr4:106456914-106456936	chr4:106456776-106456983	0	NA	Pcsk9	Exon
OT01	chr3:37482936-37482958	chr3:37482830-37483015	2	NA	Spata5	Intron
OT02	chr5:98601866-98601888	chr5:98601746-98601930	3	NA	1700007G11Rik	Intron
OT03	chr6:6533816-6533838	chr6:6533688-6533874	3	NA	NA	Intergenic
OT04	chr16:8681073-8681095	chr16:8681032-8681196	3	NA	Gm5767	Intron
OT05	chr15:94999993-95000015	chr15:94999852-95000080	3	NA	Tmem117	Intron
OT06	chr4:93574282-93574304	chr4:93574210-93574419	3	NA	Gm12649	Intron
OT07	chr8:26866402-26866424	chr8:26866278-26866513	3	NA	2310008N11Rik	Intron
OT08	chr15:74426204-74426226	chr15:74426114-74426279	3	NA	Gm32168	Intron
OT09	chr14:60784833-60784855	chr14:60784787-60784990	3	NA	Mipep	Exon
OT10	chr18:64586066-64586088	chr18:64586023-64586204	3	NA	Atp8b1	Intron
OT11	chr8:60461130-60461152	chr8:60461052-60461216	3	NA	Gm10283	Intron
OT12	chr16:12263585-12263607	chr16:12263510-12263676	3	NA	Shisa9	Intron
OT13	chr7:140152795-140152817	chr7:140152734-140152927	3	NA	Sprn	3*UTR
OT14	chr12:104434800-104434822	chr12:104434729-104434944	3	NA	NA	Intergenic
OT15	chr15:78106077-78106099	chr15:78106039-78106215	3	NA	Cacng2	Intron
OT17	chr16:90528829-90528851	chr16:90528750-90528950	3	NA	NA	Intergenic
OT18	chr16:96569049-96569071	chr16:96568993-96569225	3	NA	NA	Intergenic
OT19	chr17:33501738-33501760	chr17:33501655-33501825	3	NA	NA	Intergenic
OT20	chr3:14980373-14980395	chr3:14980302-14980539	3	NA	A930001A20Rik	Intron
OT21	chr4:89194529-89194551	chr4:89194477-89194634	3	NA	NA	Intergenic
OT22	chr7:54903019-54903041	chr7:54902980-54903155	3	NA	Luzp2	Intron
OT23	chr9:123273285-123273307	chr9:123273226-123273450	3	NA	NA	Intergenic
OT24	chr14:49433410-49433432	chr14:49433330-49433520	4	NA	Slc35f4	Intron
OT25	chr16:33683431-33683453	chr16:33683294-33683523	4	NA	NA	Intergenic
OT26	chr3:66104632-66104654	chr3:66104580-66104790	4	NA	Veph1	Intron
OT27	chr14:90472334-90472356	chr14:90472291-90472498	4	NA	NA	Intergenic
OT28	chr2:7048085-7048107	chr2:7048005-7048211	4	NA	Celf2	Intron
OT29	chr6:117133010-117133032	chr6:117132936-117133111	4	NA	NA	Intergenic
OT30	chr13:110714780-110714802	chr13:110714660-110714861	4	NA	NA	Intergenic
OT31	chr2:155742625-155742647	chr2:155742570-155742731	4	NA	NA	Intergenic
OT32	chr11:3308538-3308560	chr11:3308422-3308633	4	NA	Patz1	3'UTR
OT33	chrX:12131461-12131483	chrX:12131422-12131607	4	NA	Bcor	Intron
OT34	chr2:166541037-166541059	chr2:166540900-166541113	4	NA	NA	Intergenic
OT35	chr11:40201599-40201621	chr11:40201552-40201719	4	NA	Gm12132	Intron
OT36	chr2:35899961-35899983	chr2:35899874-35900035	4	NA	Ttll11	Intron
OT37	chr5:102779883-102779905	chr5:102779792-102779964	4	NA	Arhgap24	Intron
OT38	chr11:106016683-106016705	chr11:106016599-106016782	4	NA	Kcnh6	Intron
OT39	chr6:30643921-30643943	chr6:30643821-30644004	4	NA	Cpa1	Intron
OT40	chr9:102025045-102025067	chr9:102024980-102025160	4	NA	Ephb1	Intron
OT41	chr4:90867320-90867342	chr4:90867225-90867427	4	NA	NA	Intergenic
OT42	chr15:4878203-4878225	chr15:4878107-4878305	4	NA	NA	Intergenic
OT43	chrX:97929779-97929801	chrX:97929684-97929854	4	NA	NA	Intergenic
OT45	chr6:119072074-119072096	chr6:119071980-119072179	4	NA	Cacna1c	Intron
OT46	chr8:72352454-72352476	chr8:72352406-72352576	4	NA	Eps15l1	Intron
OT47	chr18:81581575-81581597	chr18:81581519-81581690	4	NA	NA	Intergenic
OT48	chr1:96553037-96553059	chr1:96552984-96553200	4	NA	Gm29601	Intron
OT49	chr10:112266314-112266336	chr10:112266209-112266392	4	NA	NA	Intergenic
OT50	chr10:68654995-68655017	chr10:68654929-68655154	4	NA	NA	Intergenic
OT51	chr16:86149241-86149263	chr16:86149172-86149399	4	NA	1700007H22Rik	Intron
OT52	chr9:94884378-94884400	chr9:94884334-94884502	5	NA	Slc9a9	Intron
OT53	chr2:64822488-64822510	chr2:64822387-64822559	5	NA	NA	Intergenic
OT54	chr6:126638347-126638369	chr6:126638293-126638467	5	NA	Kcna1	3'UTR
OT55	chr3:73871325-73871347	chr3:73871218-73871389	5	NA	NA	Intergenic
OT56	chr7:73364968-73364990	chr7:73364840-73365030	5	NA	A730056A06Rik	Intron
OT57	chr6:71131071-71131093	chr6:71131015-71131191	5	NA	Thnsl2	Intron
OT58	chr3:125637095-125637117	chr3:125636979-125637216	5	NA	Ndst4	Intron
OT59	chr3:96132216-96132238	chr3:96132148-96132361	5	NA	Otud7b	Intron
OT60	chr15:36419958-36419980	chr15:36419900-36420066	5	NA	NA	Intergenic
OT61	chr6:101076190-101076212	chr6:101076135-101076329	5	NA	Gm43950	Intron
OT62	chr6:52990895-52990917	chr6:52990788-52990987	6	NA	Jazf1	Intron
OT63	chr4:71181962-71181984	chr4:71181921-71182086	6	NA	NA	Intergenic
OT64	chr2:15574929-15574951	chr2:15574828-15575022	6	NA	Malrd1	Intron
OT65	chr4:34075690-34075712	chr4:34075601-34075843	6	NA	NA	Intergenic
OT66	chr3:126805179-126805201	chr3:126805103-126805271	6	NA	Camk2d	Intron
OT67	chr11:108975678-108975700	chr11:108975623-108975819	6	NA	NA	Intergenic
OT68	chr1:32520795-32520817	chr1:32520743-32520921	6	NA	Khdrbs2	Intron
OT69	chr16:25412869-25412891	chr16:25412812-25412974	6	NA	Tprg	Exon
OT70	chr2:3973697-3973719	chr2:3973556-3973796	7	NA	NA	Intergenic
OT71	chr12:108405696-108405718	chr12:108405627-108405794	7	NA	Eml1	Intron
OT73	chr8:14578550-14578572	chr8:14578499-14578670	7	NA	Dlgap2	Intron
OT74	chr16:85838458-85838480	chr16:85838323-85838533	7	NA	NA	Intergenic
OT75	chr12:111733441-111733462	chr12:111733387-111733610	NA	6	Apopt1	Intron
OT76	chr9:118783391-118783412	chr9:118783301-118783521	NA	4	Itga9	Intron
OT77	chr17:8243138-8243159	chr17:8243047-8243222	NA	6	Ccr6	Intron
OT78	chr4:108892830-108892851	chr4:108892773-108893003	NA	6	Rab3b	Intron
OT79	chr2:58419837-58419858	chr2:58419773-58419948	NA	6	NA	Intergenic

### Sheet: gP sgRNA
Site ID	Guide location (mm10)	Amplicon location (mm10)	Mismatches	Bulge score	Gene	Functional region
gP	chr4:106,463,846-106,463,868	chr4:106463737-106463912	0	NA	Pcsk9	Exon
1	chr11:101,246,539-101,246,561	chr11:101246485-101246679	2	NA	Ramp2	Exon
3	chr7:73,927,432-73,927,454	chr7:73927356-73927548	2	NA	intergenic	intergenic
4	chr15:88,958,182-88,958,204	chr15:88958127-88958362	3	NA	Mlc1	Exon
5	chr5:146,644,417-146,644,439	chr5:146644315-146644483	3	NA	intergenic	intergenic
6	chr19:24,013,240-24,013,262	chr19:24013140-24013314	3	NA	Fam189a2	Intron
9	chr2:17,654,747-17,654,769	chr2:17654672-17654905	2	NA	Neb1	Intron
10	chr6:87,111,979-87,112,001	chr6:87111923-87112080	1	NA	D6Ertd527e	Exon
12	chr6:128,454,555-128,454,577	chr6:128454416-128454630	3	NA	Gm10069	Intron
13	chr10:95909361-95909383	chr10:95909314-95909495	3	NA	intergenic	intergenic
15	chr12:35,851,338-35,851,360	chr12:35851279-35851473	3	NA	intergenic	intergenic
16	chr14:75,454,983-75,455,005	chr14:75454842-75455046	3	NA	intergenic	intergenic
17	chr18:15,812,047-15,812,069	chr18:15811985-15812229	3	NA	intergenic	intergenic
18	chr11:21,506,362-21,506,384	chr11:21506273-21506441	3	NA	4932414J04Rik	Exon
19	chr9:60922459-60922481	chr9:60922405-60922575	4	NA	Gm47923	Intron
20	chr14:55,349,659-55,349,681	chr14:55349528-55349758	3	NA	intergenic	intergenic
21	chr6:6,904,716-6,904,738	chr6:6904638-6904819	2	NA	intergenic	intergenic
22	chr7:138,343,227-138,343,249	chr7:138343153-138343326	3	NA	Tcerg1l	Intron
24	chr16:71952385-71952407	chr16:71952289-71952468	3	NA	intergenic	intergenic
25	chr5:27,766,057-27,766,079	chr5:27765993-27766176	3	NA	Paxip1	Exon
27	chr7:43,660,107-43,660,129	chr7:43659984-43660182	3	NA	Siglece	Exon
28	chr4:22487691-22487713	chr4:22487655-22487827	3	NA	Pou3f2	Exon
29	chr9:74,357,722-74,357,744	chr9:74357630-74357819	3	NA	intergenic	intergenic
30	chr7:81,208,526-81,208,548	chr7:81208392-81208614	3	NA	Gm44968	Exon
31	chr2:142,999,008-142,999,030	chr2:142998960-142999161	3	NA	intergenic	intergenic
32	chr1:192,235,031-192,235,053	chr1:192234970-192235144	3	NA	Kcnh1	Intron
33	chr11:86,163,397-86,163,419	chr11:86163306-86163490	3	NA	Brip1	Intron
34	chr13:45250144-45250166	chr13:45250053-45250225	3	NA	Gm47448	Intron
35	chr8:8,964,053-8,964,075	chr8:8964014-8964193	3	NA	intergenic	intergenic
36	chr5:25,315,768-25,315,790	chr5:25315712-25315883	3	NA	Kmt2c	Exon
37	chr17:81391591-81391612	chr17:81391430-81391674	NA	5	Slc8a1	Intron
38	chr7:122,793,816-122,793,838	chr7:122793763-122793985	3	NA	intergenic	intergenic
39	chr7:19,749,232-19,749,254	chr7:19749178-19749364	3	NA	Nectin2	Exon
40	chr11:90,088,653-90,088,675	chr11:90088585-90088819	3	NA	intergenic	intergenic
41	chr7:68,841,671-68,841,693	chr7:68841610-68841777	3	NA	intergenic	intergenic
42	chr6:118,859,171-118,859,193	chr6:118859069-118859246	3	NA	Cacna1c	Intron
43	chr2:159,447,913-159,447,935	chr2:159447752-159447993	2	NA	intergenic	intergenic
44	chr5:110,676,649-110,676,671	chr5:110676573-110676764	3	NA	Ep400	Exon
45	chr3:153,979,618-153,979,640	chr3:153979511-153979688	3	NA	Slc44a5	Intron
46	chr16:5,554,632-5,554,654	chr16:5554537-5554711	3	NA	intergenic	intergenic
47	chr4:141947990-141948012	chr4:141947829-141948049	3	NA	Fhad1	Intron
49	chr3:51697598-51697620	chr3:51697455-51697667	3	NA	Maml3	Exon
50	chr2:166,470,997-166,471,019	chr2:166470822-166471055	3	NA	intergenic	intergenic
51	chr8:120,704,245-120,704,267	chr8:120704131-120704307	3	NA	Gm20388	Intron
52	chr19:44528465-44528487	chr19:44528379-44528544	3	NA	Sec31b	Intron
53	chr12:27155434-27155456	chr12:27155359-27155530	3	NA	Gm9866	Intron
54	chr2:138452609-138452631	chr2:138452549-138452729	3	NA	intergenic	intergenic
55	chr6:126,740,602-126,740,624	chr6:126740536-126740688	3	NA	Kcna6	5' UTR
57	chr17:64050135-64050157	chr17:64050076-64050255	3	NA	Fer	Intron
58	chr1:53,278,416-53,278,438	chr1:53278372-53278590	3	NA	Pms1	Intron
59	chr9:101,551,520-101,551,542	chr9:101551453-101551686	3	NA	intergenic	intergenic
60	chr1:112,071,817-112,071,839	chr1:112071772-112071942	3	NA	intergenic	intergenic
62	chr16:4,084,747-4,084,769	chr16:4084653-4084857	3	NA	Crebbp	Exon
63	chr8:23,520,543-23,520,565	chr8:23520450-23520659	3	NA	intergenic	intergenic
64	chr10:94,982,167-94,982,189	chr10:94982037-94982247	3	NA	intergenic	intergenic
65	chr16:13400093-13400115	chr16:13400017-13400190	2	NA	Mrtfb	Exon
66	chr19:44654480-44654502	chr19:44654395-44654573	3	NA	intergenic	intergenic
68	chr15:63552101-63552123	chr15:63552000-63552184	3	NA	Gm41335	Intron
70	chr19:43387840-43387862	chr19:43387751-43387968	3	NA	Hpse2	Intron
71	chr18:32,913,868-32,913,890	chr18:32913797-32914014	4	NA	intergenic	intergenic
72	chr7:96,831,477-96,831,499	chr7:96831302-96831554	3	NA	Tenm4	Intron
73	chr3:145,355,314-145,355,336	chr3:145355205-145355445	3	NA	Col24a1	Intron
74	chr3:11,211,208-11,211,230	chr3:11211129-11211303	3	NA	intergenic	intergenic
75	chr13:25,783,976-25,783,998	chr13:25783873-25784114	3	NA	intergenic	intergenic
76	chr1:173355201-173355223	chr1:173355058-173355301	3	NA	Cadm3	Intron
77	chr2:35,977,743-35,977,765	chr2:35977675-35977845	3	NA	Ttll11	Intron
78	chr5:44247155-44247177	chr5:44247030-44247223	3	NA	intergenic	intergenic
79	chr18:60803869-60803891	chr18:60803741-60803968	3	NA	Cd74	5' UTR
80	chr11:82409290-82409312	chr11:82409218-82409392	3	NA	Tmem132e	Intron
81	chr12:44,924,517-44,924,539	chr12:44924340-44924581	3	NA	Stxbp6	Intron
85	chr2:155,193,535-155,193,557	chr2:155193486-155193651	3	NA	Itch	Intron
86	chr3:128,968,327-128,968,349	chr3:128968188-128968425	3	NA	intergenic	intergenic
87	chr8:95,595,233-95,595,255	chr8:95595178-95595407	3	NA	Gm31518	Intron
88	chr6:48,105,328-48,105,350	chr6:48105254-48105450	3	NA	intergenic	intergenic
89	chr9:38,697,225-38,697,247	chr9:38697099-38697302	3	NA	Olfr919	3' UTR
90	chr1:76206150-76206172	chr1:76206081-76206293	3	NA	intergenic	intergenic
92	chr10:12576563-12576585	chr10:12576476-12576643	4	NA	Utrn	Intron
93	chr3:52,304,244-52,304,266	chr3:52304126-52304337	3	NA	Foxo1	Intron
94	chr8:112,020,931-112,020,953	chr8:112020834-112021049	3	NA	intergenic	intergenic
95	chr12:103122051-103122073	chr12:103121910-103122143	4	NA	Unc79	Intron
96	chr6:45460724-45460746	chr6:45460645-45460860	3	NA	Cntnap2	Intron
98	chr3:68,830,304-68,830,326	chr3:68830254-68830426	3	NA	intergenic	intergenic
100	chr19:53134539-53134561	chr19:53134455-53134634	3	NA	intergenic	intergenic
101	chr17:85,753,653-85,753,675	chr17:85753500-85753744	4	NA	intergenic	intergenic
102	chr3:94488238-94488257	chr3:94488112-94488319	4	NA	Celf3	Exon
103	chr9:8515999-8516018	chr9:8515855-8516086	3	NA	intergenic	intergenic
104	chr2:4935641-4935660	chr2:4935596-4935759	3	NA	Phyh	Intron
105	chr5:99218732-99218751	chr5:99218585-99218792	4	NA	Rasgef1b	3' UTR
106	chr8:28605547-28605566	chr8:28605439-28605630	4	NA	intergenic	intergenic
107	chr12:81209658-81209677	chr12:81209558-81209726	4	NA	Slc8a3	Intron
108	chr9:85174715-85174734	chr9:85174650-85174829	3	NA	intergenic	intergenic
109	chr12:100289063-100289082	chr12:100288956-100289140	3	NA	Gm10432	Intron
110	chr6:51422330-51422349	chr6:51422240-51422417	1	NA	intergenic	intergenic
111	chr6:33001876-33001894	chr6:33001836-33002010	NA	6	Chchd3	Intron
112	chr15:98845830-98845849	chr15:98845767-98845930	3	NA	Kmt2d	Exon
113	chr5:61122804-61122823	chr5:61122747-61122912	3	NA	intergenic	intergenic
114	chr11:99643639-99643658	chr11:99643561-99643735	1	NA	Krtap4-7	Exon
115	chr2:144584066-144584085	chr2:144584030-144584209	5	NA	Sec23b	Intron
116	chr10:100306245-100306264	chr10:100306123-100306356	4	NA	intergenic	intergenic
117	chr4:45561189-45561208	chr4:45561095-45561313	4	NA	intergenic	intergenic
118	chr11:31822190-31822209	chr11:31822062-31822287	4	NA	D630024D03Rik	Intron
119	chr10:26536216-26536235	chr10:26536067-26536289	4	NA	intergenic	intergenic
120	chr13:23609397-23609416	chr13:23609333-23609505	5	NA	Hist1h2be	Intron
121	chr2:165807604-165807623	chr2:165807525-165807690	5	NA	Zmynd8	Exon
122	chr6:93697343-93697362	chr6:93697234-93697461	6	NA	Magi1	Exon
123	chr19:59925195-59925214	chr19:59925128-59925302	4	NA	Rab11fip2	Intron

### Sheet: gP sgRNA - replication panel
Editing panel: sites with ATAC score >5%, RNA-seq <5%, DNA methylation <20%
Site ID	Guide location (mm10)	Amplicon location (mm10)	Gene	Functional region	ATAC score	RNA-seq	DNA methylation	Editing observed?
Edit01	chr16:26105637-26105659	chr16:26105520-26105713	P3h2	Exon	22.6467	0.793231	1.25906	drop-out
Edit02	chr8:9770749-9770771	chr8:9770613-9770818	Fam155a	Exon	9.43945	0.277631	10.1474	drop-out
Edit03	chr13:93771838-93771860	chr13:93771717-93771926	Gm47210_Arsb	Exon	20.0555	1.22951	3.59411	drop-out
Edit04	chr11:66525915-66525937	chr11:66525842-66526071	Shisa6	Exon	24.6695	1.9963	1.70881	drop-out
Edit05	chrX:8893004-8893026	chrX:8892917-8893076	B630019K06Rik	Exon	16.5124	0.330513	18.8194	drop-out
Edit07	chr17:24658349-24658371	chr17:24658296-24658469	Npw	Exon	12.6917	0.528821	11.6386	Y
Edit08	chr9:65141508-65141530	chr9:65141402-65141571	Igdcc3	Exon	34.0957	2.90851	0.870308	drop-out
Edit09	chr5:98185201-98185223	chr5:98185105-98185271	Prdm8_A730035I17Rik	Exon	25.2247	0.423057	2.65963	Y
Edit10	chr2:71546247-71546269	chr2:71546168-71546346	Dlx2	Exon	23.3739	0.568482	1.45924	N
Edit11	chr13:38346252-38346274	chr13:38346154-38346345	Bmp6	Exon	32.4432	2.77631	4.65929	drop-out
Edit12	chr2:11705890-11705912	chr2:11705815-11705969	Il15ra	Exon	13.4453	0.50238	7.02295	N
Edit13	chrX:122396814-122396836	chrX:122396760-122396927	Nap1l3	Exon	14.0799	0.568482	3.62793	drop-out
Edit14	chr3:108415436-108415458	chr3:108415293-108415505	Celsr2	Exon	22.9244	2.04918	7.05761	drop-out
Edit15	chr10:80179781-80179803	chr10:80179722-80179887	Efna2	Exon	20.3993	3.0275	1.91791	drop-out
Edit16	chr8:9770758-9770780	chr8:9770613-9770818	Fam155a	Exon	9.43945	0.277631	10.1474	drop-out
Edit17	chr2:25460883-25460905	chr2:25460764-25460994	Paxx	Exon	37.9561	2.55156	2.56786	N
Edit18	chr9:43239512-43239534	chr9:43239397-43239629	Oaf	Exon	24.9339	3.12004	1.87285	drop-out
Edit19	chr7:25306194-25306216	chr7:25306153-25306316	Tmem145	Exon	22.2237	0.555262	1.80136	drop-out
Edit20	chr5:107359891-107359913	chr5:107359751-107359991	Brdt	Exon	25.5949	0.991539	3.08756	drop-out
Edit21	chr2:37776389-37776411	chr2:37776232-37776458	Crb2	Exon	13.908	0.542041	18.5756	N
Edit22	chr1:180332578-180332600	chr1:180332543-180332726	Itpkb	Exon	25.3702	4.68006	5.18049	drop-out
Edit24	chr19:6428079-6428101	chr19:6427906-6428140	Nrxn2	Exon	38.5775	1.62612	2.89995	drop-out
Edit25	chr19:12596189-12596211	chr19:12596049-12596277	A330040F15Rik	Exon	20.3067	1.57324	4.37753	N
Edit28	chr8:9770719-9770741	chr8:9770613-9770818	Fam155a	Exon	9.43945	0.277631	11.576	drop-out
Edit30	chr13:69739170-69739192	chr13:69739111-69739290	Ube2ql1	Exon	32.4828	0.356954	1.4771	drop-out
Edit31	chr6:6863465-6863487	chr6:6863426-6863608	Dlx6os1_Dlx6	Exon	18.5748	0.0396616	1.4046	drop-out
Edit32	chr3:89322799-89322821	chr3:89322715-89322948	Efna3	Exon	17.4246	1.52036	4.1226	drop-out
Edit33	chr7:143649543-143649565	chr7:143649451-143649633	E230032D23Rik_Tnfrsf22	Exon	16.8562	2.07562	7.2738	Y
Edit34	chr12:116485880-116485902	chr12:116485832-116486018	Ptprn2	Exon	31.1872	1.04442	2.57188	drop-out
Edit35	chr18:21652717-21652739	chr18:21652658-21652888	Klhl14_4930426D05Rik	Exon	18.284	0.0528821	4.91986	N
Edit36	chr14:98168888-98168910	chr14:98168810-98169022	Dach1	Exon	21.8667	0.290851	1.03444	drop-out
Edit37	chr16:85900227-85900249	chr16:85900150-85900314	Adamts5	Exon	9.47911	2.5119	5.87648	drop-out
Edit38	chr4:107802449-107802471	chr4:107802411-107802598	Lrp8	Exon	30.513	4.73295	0.455416	drop-out
Edit40	chr4:11965695-11965717	chr4:11965646-11965813	Pdp1	Exon	58.752	1.44104	2.82285	drop-out
Edit41	chr2:155751416-155751438	chr2:155751316-155751477	Procr	Exon	12.4141	4.04548	8.12249	N
Edit42	chr17:44735494-44735516	chr17:44735338-44735565	Runx2	Exon	23.7044	1.37493	0.687663	drop-out
Edit43	chrX:122396853-122396875	chrX:122396760-122396927	Nap1l3	Exon	14.0799	0.568482	3.33238	drop-out
Edit44	chr5:98185213-98185235	chr5:98185105-98185271	Prdm8_A730035I17Rik	Exon	25.2247	0.423057	2.66978	Y
Edit45	chr6:6863498-6863520	chr6:6863426-6863608	Dlx6os1_Dlx6	Exon	18.5748	0.0396616	1.42344	drop-out
Edit46	chr2:74668480-74668502	chr2:74668324-74668546	Hoxd13	Exon	24.9603	0.0925436	2.04644	drop-out
Edit47	chr7:142082104-142082126	chr7:142081980-142082203	Dusp8	Exon	8.61978	3.84717	18.2262	drop-out
Edit48	chr3:152981181-152981203	chr3:152981063-152981293	St6galnac5	Exon	11.6076	1.0312	12.1719	N
Edit50	chr11:53479869-53479891	chr11:53479823-53479996	Sowaha	Exon	28.1465	0.0661026	11.4142	drop-out
Edit51	chrX:122396865-122396887	chrX:122396760-122396927	Nap1l3	Exon	14.0799	0.568482	3.24429	drop-out
Control panel: sites with ATAC score 0%, RNA-seq >15%, DNA methylation >75%
Site ID	Guide location (mm10)	Amplicon location (mm10)	Gene	Functional region	ATAC score	RNA-seq	DNA methylation	Editing observed?
Neg01	chr9:118548506-118548528	chr9:118548429-118548608	Golga4	Exon	0	33.871	90.779	N
Neg02	chr6:86956526-86956548	chr6:86956474-86956683	Aak1	Exon	0	21.9461	75.2497	N
Neg03	chr15:82856220-82856242	chr15:82856136-82856307	Tcf20	Exon	0	55.2485	84.2318	N
Neg04	chr16:16453911-16453933	chr16:16453817-16454066	Fgd4	Exon	0	23.7308	82.3599	N
Neg05	chr16:17674528-17674550	chr16:17674373-17674606	Med15	Exon	0	15.1243	90.7328	N
Neg06	chr7:102000458-102000480	chr7:102000389-102000549	Numa1	Exon	0	32.6018	82.571	N
Neg07	chr2:166059437-166059459	chr2:166059331-166059551	Ncoa3	Exon	0	43.4823	79.7837	N
Neg08	chr8:105301369-105301391	chr8:105301259-105301457	E2f4	Exon	0	27.4722	77.8718	N
Neg09	chrX:95935581-95935603	chrX:95935539-95935706	Las1l	Exon	0	29.614	84.5003	Y
Neg10	chr15:80902304-80902326	chr15:80902212-80902394	Tnrc6b	Exon	0	37.7446	85.9812	Y
Neg11	chr9:14593278-14593300	chr9:14593194-14593376	Amotl1	Exon	0	25.2247	88.3145	Y
Neg12	chr4:133686424-133686446	chr4:133686353-133686577	Arid1a	Exon	0	44.9233	79.2549	N
Neg14	chr15:72801309-72801331	chr15:72801238-72801402	Trappc9	Exon	0	17.2924	86.9021	N
Neg15	chr3:130040816-130040838	chr3:130040756-130040925	Sec24b	Exon	0	25.9783	89.4098	N
Neg16	chr15:80902557-80902579	chr15:80902494-80902724	Tnrc6b	Exon	0	37.7446	85.5477	N
Neg17	chr6:71396139-71396161	chr6:71396077-71396249	Rmnd5a	Exon	0	19.302	87.9483	N
Neg18	chr16:17674537-17674559	chr16:17674373-17674606	Med15	Exon	0	15.1243	90.7328	N
Neg19	chr5:25300499-25300521	chr5:25300463-25300635	Kmt2c	Exon	0	46.6155	85.8776	N
Neg20	chr2:92320389-92320411	chr2:92320299-92320473	Phf21a	Exon	0	29.7594	80.9405	N
Neg21	chr16:17673339-17673361	chr16:17673221-17673451	Med15	Exon	0	15.1243	87.6006	drop-out
Neg22	chr2:166059422-166059444	chr2:166059331-166059551	Ncoa3	Exon	0	43.4823	79.7837	Y
Neg23	chr5:27765769-27765791	chr5:27765715-27765933	Paxip1	Exon	0	18.1121	85.8276	N
Neg24	chr11:107055901-107055923	chr11:107055783-107055963	Bptf	Exon	0	60.4971	86.8578	N
Neg25	chr17:12242727-12242749	chr17:12242627-12242821	Map3k4	Exon	0	20.3464	88.7315	N
Neg26	chr5:28394156-28394178	chr5:28394079-28394252	Rbm33	Exon	0	28.7811	89.7532	N
Neg27	chr5:90253618-90253640	chr5:90253547-90253741	Ankrd17	Exon	0	68.1914	82.3642	N
Neg28	chr16:13398420-13398442	chr16:13398309-13398490	Mrtfb_Gm15738	Exon	0	20.9942	86.2742	N
Neg29	chr5:142731838-142731860	chr5:142731773-142731977	Tnrc18	Exon	0	17.7023	87.9276	N
Neg30	chr2:155421691-155421713	chr2:155421607-155421772	Ncoa6	Exon	0	20.3067	86.5756	N
Neg31	chr9:14593263-14593285	chr9:14593194-14593376	Amotl1	Exon	0	25.2247	89.7121	Y
Neg32	chr3:79515176-79515198	chr3:79515137-79515313	Fnip2	Exon	0	18.1253	88.8109	N
Neg33	chr4:133686415-133686437	chr4:133686353-133686577	Arid1a	Exon	0	44.9233	79.2549	N
Neg34	chr2:155421709-155421731	chr2:155421607-155421772	Ncoa6	Exon	0	20.3067	86.5756	Y
Neg35	chr13:112946905-112946927	chr13:112946764-112946986	Dhx29	Exon	0	15.0449	83.7523	N
Neg36	chr8:61361664-61361686	chr8:61361577-61361795	Sh3rf1	Exon	0	15.7456	87.7098	N
Neg37	chr5:110673190-110673212	chr5:110673124-110673311	Ep400	Exon	0	45.0291	75.5991	N
Neg38	chr5:30165167-30165189	chr5:30165066-30165258	Hadhb	Exon	0	21.0206	81.2489	N
Neg39	chr9:46212059-46212081	chr9:46211902-46212133	Sik3	Exon	0	23.202	81.2444	N
Neg40	chr12:40796709-40796731	chr12:40796610-40796802	Dock4	Exon	0	22.66	81.91	N
Neg41	chr17:50799928-50799950	chr17:50799868-50800074	Tbc1d5	Exon	0	24.6034	75.0991	Y
Neg42	chr2:32206543-32206565	chr2:32206505-32206676	Prrc2b	Exon	0	34.4659	87.774	N
Neg43	chr9:65702617-65702639	chr9:65702542-65702705	Zfp609	Exon	0	28.0011	84.1187	N
Neg44	chr1:135457950-135457972	chr1:135457838-135458045	Nav1	Exon	0	19.1301	81.9985	N
Neg45	chr1:106393198-106393220	chr1:106393107-106393322	Phlpp1	Exon	0	18.9186	84.6251	N
Neg46	chr19:9893867-9893889	chr19:9893743-9893944	Incenp	Exon	0	33.7784	78.1016	N
Neg47	chr2:155421676-155421698	chr2:155421607-155421772	Ncoa6	Exon	0	20.3067	86.5756	N
Neg48	chr11:62433613-62433635	chr11:62433547-62433749	Ncor1	Exon	0	82.9059	76.5607	N

### Sheet: HEK4 sgRNA
ID	Guide location (hg38)	Amplicon location (hg38)	Functional region
HEK4	chr20:32761950-32761969	chr20:32761876-32762073	Intergenic
OT001	chr1:171049312-171049335	chr1:171049148-171049383	Intron
OT002	chr1:18628393-18628416	chr1:18628227-18628460	Intron
OT003	chr1:201624888-201624911	chr1:201624791-201624965	Intron
OT004	chr1:228371536-228371560	chr1:228371385-228371618	Exon
OT005	chr1:43932253-43932276	chr1:43932116-43932326	Intergenic
OT006	chr1:44586003-44586026	chr1:44585943-44586116	Intron
OT007	chr10:125006288-125006311	chr10:125006191-125006369	Intron
OT008	chr10:126282857-126282880	chr10:126282782-126282997	Intron
OT009	chr10:71675484-71675507	chr10:71675393-71675585	Intron
OT010	chr10:75343344-75343367	chr10:75343253-75343412	Intron
OT011	chr11:35419599-35419622	chr11:35419517-35419746	Intron
OT012	chr12:54583933-54583956	chr12:54583769-54583997	Intron
OT013	chr12:90410923-90410946	chr12:90410869-90411052	Intergenic
OT014	chr13:27055266-27055289	chr13:27055206-27055386	Intron
OT015	chr13:38688774-38688797	chr13:38688729-38688912	Exon
OT016	chr13:46364483-46364506	chr13:46364417-46364579	Intron
OT017	chr13:88248730-88248753	chr13:88248631-88248792	Intergenic
OT018	chr14:101478692-101478715	chr14:101478640-101478824	Intergenic
OT019	chr14:95294905-95294928	chr14:95294824-95295009	Intron
OT020	chr14:98820133-98820156	chr14:98820074-98820275	Intergenic
OT021	chr15:40752037-40752060	chr15:40751949-40752113	Exon
OT022	chr15:71394582-71394605	chr15:71394486-71394680	Intron
OT023	chr15:75339783-75339806	chr15:75339695-75339868	Exon
OT024	chr15:80308980-80309003	chr15:80308911-80309076	Intron
OT025	chr16:22679589-22679612	chr16:22679515-22679686	Intergenic
OT026	chr16:28255640-28255663	chr16:28255528-28255704	Intron
OT027	chr16:49765035-49765057	chr16:49764997-49765179	Intron
OT028	chr17:326504-326527	chr17:326392-326574	Intron
OT029	chr17:40322189-40322212	chr17:40322061-40322270	Intron
OT030	chr17:66548741-66548764	chr17:66548572-66548803	Intron
OT031	chr17:71522974-71522997	chr17:71522904-71523143	Intron
OT032	chr17:74254976-74254999	chr17:74254894-74255086	Intron
OT033	chr17:77433191-77433214	chr17:77433148-77433320	Intron
OT034	chr17:81537161-81537184	chr17:81537101-81537270	Intergenic
OT035	chr19:1295070-1295093	chr19:1295012-1295189	Intron
OT036	chr19:2474638-2474660	chr19:2474569-2474758	Intergenic
OT037	chr19:32891168-32891191	chr19:32891036-32891265	Intron
OT038	chr19:35254570-35254593	chr19:35254472-35254673	Intron
OT039	chr19:38125539-38125562	chr19:38125440-38125677	Intron
OT040	chr19:40714613-40714636	chr19:40714512-40714684	Exon
OT041	chr19:46383910-46383933	chr19:46383808-46383974	Intron
OT043	chr19:55686446-55686468	chr19:55686361-55686593	Intron
OT044	chr2:240701430-240701453	chr2:240701385-240701613	Intergenic
OT045	chr2:45020258-45020281	chr2:45020160-45020324	Intron
OT046	chr20:1171203-1171226	chr20:1171140-1171301	Exon
OT047	chr20:24395403-24395426	chr20:24395311-24395470	Intergenic
OT048	chr20:32761949-32761972	chr20:32761907-32762073	Intergenic
OT049	chr20:46714354-46714377	chr20:46714300-46714473	Intron
OT050	chr20:58092954-58092977	chr20:58092812-58093020	Intergenic
OT051	chr20:61435489-61435512	chr20:61435376-61435557	Intron
OT052	chr20:61505480-61505503	chr20:61505436-61505610	Intron
OT053	chr20:61599497-61599520	chr20:61599407-61599611	Intron
OT054	chr20:62320608-62320631	chr20:62320509-62320740	Exon
OT055	chr22:29734858-29734881	chr22:29734755-29734932	Intron
OT056	chr22:35350283-35350306	chr22:35350186-35350359	Intergenic
OT057	chr22:41224051-41224074	chr22:41223988-41224169	Exon
OT058	chr22:48737073-48737096	chr22:48736969-48737152	Intron
OT059	chr3:10377265-10377288	chr3:10377222-10377399	Intron
OT060	chr3:184571430-184571453	chr3:184571384-184571554	Intron
OT061	chr3:23610021-23610044	chr3:23609970-23610133	Intergenic
OT062	chr3:51691429-51691452	chr3:51691371-51691546	Intron
OT063	chr3:52001809-52001832	chr3:52001695-52001868	Intergenic
OT064	chr4:180418287-180418310	chr4:180418201-180418382	Intergenic
OT065	chr4:55949015-55949038	chr4:55948933-55949085	UTR
OT066	chr4:82041123-82041146	chr4:82041069-82041274	Intron
OT067	chr5:1133882-1133905	chr5:1133829-1133988	Intergenic
OT068	chr5:1832817-1832840	chr5:1832750-1832917	Intergenic
OT069	chr5:3606698-3606721	chr5:3606653-3606877	Intergenic
OT070	chr5:41968014-41968037	chr5:41967918-41968086	Intergenic
OT071	chr6:160096842-160096865	chr6:160096802-160097019	Intron
OT072	chr6:36793896-36793919	chr6:36793832-36794016	Intron
OT073	chr7:110503076-110503099	chr7:110502974-110503141	Intron
OT074	chr7:1357745-1357768	chr7:1357675-1357852	Intergenic
OT075	chr7:139559643-139559666	chr7:139559596-139559773	Intergenic
OT076	chr7:150801764-150801787	chr7:150801607-150801833	Intron
OT077	chr7:54493727-54493750	chr7:54493604-54493807	Intergenic
OT078	chr8:118214889-118214912	chr8:118214780-118214956	Intron
OT079	chr8:20996982-20997005	chr8:20996852-20997063	Intron
OT080	chr8:71558360-71558383	chr8:71558320-71558484	Intron
OT081	chr9:130276879-130276902	chr9:130276767-130277009	Intron
OT082	chr9:133737241-133737264	chr9:133737162-133737338	Intron
OT084	chr9:137311107-137311130	chr9:137311051-137311243	Intron
OT085	chr9:19933029-19933052	chr9:19932921-19933098	Intron
OT086	chr9:5020573-5020596	chr9:5020534-5020713	Intron
OT087	chr9:5556615-5556637	chr9:5556518-5556708	Intron
OT088	chrX:105602030-105602053	chrX:105601969-105602132	Intron
OT089	chrX:123345690-123345712	chrX:123345638-123345818	Intron
OT090	chrX:39162698-39162721	chrX:39162589-39162756	Intron
OT091	chrX:71377785-71377807	chrX:71377726-71377971	Exon
OT092	chrX:71616693-71616716	chrX:71616628-71616788	Exon
OT093	chr1:201098232-201098255	chr1:201098144-201098317	Intron
OT094	chr12:117159598-117159620	chr12:117159555-117159726	Intron
OT095	chr12:55034151-55034174	chr12:55034082-55034241	Intron
OT096	chr16:88649708-88649731	chr16:88649638-88649797	Intron
OT097	chr16:89402826-89402849	chr16:89402745-89402929	Intron
OT098	chr18:39614587-39614610	chr18:39614499-39614719	Intron
OT099	chr18:78911399-78911422	chr18:78911321-78911504	Intron
OT100	chr2:25125591-25125614	chr2:25125477-25125676	Intron
OT101	chr3:194130001-194130025	chr3:194129890-194130074	Intergenic
OT103	chr4:8493178-8493201	chr4:8493081-8493248	Intergenic
OT104	chr6:157226718-157226741	chr6:157226631-157226825	Intergenic
OT105	chr6:166862798-166862821	chr6:166862749-166862913	Intron
OT106	chr7:17940076-17940100	chr7:17939914-17940144	Intron
OT108	chr9:34517150-34517173	chr9:34517103-34517312	Intron
OT109	chr1:18880986-18881009	chr1:18880936-18881108	Intron
OT110	chr15:25528321-25528344	chr15:25528276-25528458	Intron
OT111	chr15:60498345-60498368	chr15:60498282-60498470	Intron
OT114	chr2:10905585-10905608	chr2:10905502-10905686	Intron
OT115	chr20:19639577-19639600	chr20:19639519-19639703	Intron
OT116	chr3:197542129-197542152	chr3:197542086-197542252	Intron
OT118	chr6:168497465-168497488	chr6:168497420-168497594	Intron
OT119	chr6:33982345-33982368	chr6:33982306-33982476	Intergenic
OT120	chr1:230057495-230057518	chr1:230057347-230057569	Intergenic
OT121	chr1:38091495-38091518	chr1:38091438-38091607	Intron
OT122	chr14:63329863-63329886	chr14:63329796-63329968	Intergenic
OT123	chr19:33227275-33227298	chr19:33227229-33227386	Intergenic
OT124	chr4:112232250-112232273	chr4:112232105-112232325	Intron
OT125	chr1:117241775-117241797	chr1:117241718-117241885	Intergenic
OT126	chr1:25586646-25586668	chr1:25586594-25586813	Intron
OT127	chr1:3017272-3017295	chr1:3017224-3017396	Intergenic
OT128	chr1:32006041-32006064	chr1:32005952-32006125	Intergenic
OT129	chr10:1243169-1243192	chr10:1243119-1243339	Intron
OT130	chr10:13650619-13650642	chr10:13650488-13650711	Intron
OT131	chr10:70987263-70987285	chr10:70987196-70987375	Intron
OT132	chr11:7666644-7666666	chr11:7666543-7666729	Intron
OT133	chr12:113497638-113497661	chr12:113497503-113497706	Intergenic
OT134	chr12:53059755-53059778	chr12:53059695-53059869	Exon
OT135	chr12:93572622-93572644	chr12:93572513-93572689	Intron
OT136	chr14:21525314-21525337	chr14:21525161-21525391	Exon
OT137	chr14:24271047-24271070	chr14:24270990-24271171	Intron
OT138	chr14:92951045-92951067	chr14:92950972-92951156	Intron
OT139	chr15:29184609-29184631	chr15:29184512-29184682	Intron
OT141	chr16:34157571-34157593	chr16:34157481-34157651	Intergenic
OT142	chr16:49743778-49743801	chr16:49743719-49743892	Intron
OT143	chr16:50300930-50300953	chr16:50300801-50300992	Intron
OT144	chr16:979960-979983	chr16:979851-980034	UTR
OT145	chr17:31488538-31488561	chr17:31488467-31488658	Intron
OT146	chr17:42541602-42541626	chr17:42541508-42541672	Intron
OT147	chr17:44075231-44075254	chr17:44075144-44075311	Intron
OT148	chr17:75579179-75579201	chr17:75579111-75579278	Intergenic
OT149	chr19:38595887-38595910	chr19:38595850-38596033	Intron
OT150	chr2:10103288-10103311	chr2:10103248-10103412	Intergenic
OT151	chr2:151971394-151971417	chr2:151971349-151971530	Intron
OT152	chr2:6821107-6821130	chr2:6821031-6821221	UTR
OT153	chr2:95350624-95350647	chr2:95350540-95350708	Intron
OT154	chr20:21303373-21303395	chr20:21303276-21303462	Exon
OT155	chr20:49230853-49230876	chr20:49230798-49230958	Intron
OT156	chr20:59341951-59341973	chr20:59341832-59342037	Intergenic
OT157	chr20:63179380-63179403	chr20:63179323-63179548	Intergenic
OT158	chr20:63358161-63358184	chr20:63358091-63358258	Intron
OT159	chr22:22941866-22941889	chr22:22941777-22942016	Intergenic
OT160	chr22:25563755-25563777	chr22:25563652-25563819	Intron
OT161	chr22:43372251-43372274	chr22:43372184-43372412	Intergenic
OT162	chr22:48086523-48086545	chr22:48086464-48086700	Intergenic
OT163	chr3:130789674-130789697	chr3:130789599-130789790	Intron
OT164	chr3:29854223-29854245	chr3:29854101-29854293	Intron
OT165	chr3:49017924-49017947	chr3:49017834-49017995	Intron
OT166	chr4:155570785-155570808	chr4:155570678-155570851	Intron
OT167	chr5:171660043-171660066	chr5:171659957-171660143	Intergenic
OT168	chr5:178249318-178249341	chr5:178249280-178249463	Intron
OT169	chr5:642946-642969	chr5:642828-643053	Intron
OT170	chr6:151564779-151564801	chr6:151564712-151564876	Intron
OT171	chr7:135187273-135187296	chr7:135187151-135187373	Intron
OT172	chr7:48105277-48105300	chr7:48105193-48105361	Intron
OT173	chr7:55276475-55276498	chr7:55276417-55276616	Intergenic
OT174	chr8:11621563-11621586	chr8:11621515-11621683	Intergenic
OT175	chr8:143699124-143699147	chr8:143698954-143699195	Intergenic
OT176	chr9:71489032-71489055	chr9:71488942-71489109	Intergenic
OT177	chr1:2024695-2024718	chr1:2024612-2024779	Intron
OT179	chr10:116655144-116655167	chr10:116655051-116655216	Intergenic
OT180	chr10:37720011-37720034	chr10:37719951-37720187	Intergenic
OT181	chr10:44821979-44822002	chr10:44821939-44822104	Intron
OT182	chr10:89348105-89348128	chr10:89348026-89348196	Intron
OT183	chr11:17517326-17517350	chr11:17517275-17517514	Intron
OT184	chr11:65613389-65613412	chr11:65613352-65613529	Exon
OT185	chr12:125164730-125164753	chr12:125164648-125164847	UTR
OT186	chr13:80619863-80619885	chr13:80619802-80619976	Intron
OT187	chr13:93069347-93069370	chr13:93069269-93069453	Intergenic
OT189	chr14:88306669-88306692	chr14:88306587-88306805	Intron
OT190	chr15:58350346-58350369	chr15:58350265-58350447	Intergenic
OT191	chr16:26698759-26698782	chr16:26698712-26698898	Intergenic
OT194	chr16:50266418-50266441	chr16:50266357-50266553	Intergenic
OT195	chr17:19004056-19004079	chr17:19003994-19004169	Intron
OT196	chr17:58060800-58060823	chr17:58060674-58060877	Intergenic
OT197	chr17:77329231-77329254	chr17:77329123-77329306	Intron
OT198	chr19:46375558-46375580	chr19:46375502-46375672	Intron
OT199	chr19:50716346-50716369	chr19:50716230-50716409	Exon
OT200	chr2:8677006-8677029	chr2:8676915-8677148	Intron
OT201	chr20:51819893-51819916	chr20:51819785-51819986	Intergenic
OT203	chr3:128583104-128583127	chr3:128582981-128583185	Intergenic
OT204	chr3:159105683-159105705	chr3:159105622-159105785	Intron
OT205	chr3:195823594-195823617	chr3:195823547-195823728	Intergenic
OT206	chr3:48205304-48205326	chr3:48205261-48205482	Intergenic
OT207	chr4:183058977-183059000	chr4:183058931-183059111	Intergenic
OT208	chr4:7684820-7684843	chr4:7684723-7684884	Intron
OT209	chr5:178501888-178501911	chr5:178501804-178501969	Intron
OT210	chr5:178762533-178762556	chr5:178762493-178762684	Intergenic
OT212	chr5:97003037-97003060	chr5:97002984-97003164	Intron
OT213	chr6:3277418-3277441	chr6:3277369-3277544	Intron
OT214	chr6:51635657-51635680	chr6:51635533-51635769	Intron
OT215	chr7:139624-139647	chr7:139452-139691	Intron
OT216	chr8:143923339-143923362	chr8:143923203-143923425	Exon
OT217	chr9:125999360-125999383	chr9:125999305-125999494	Intergenic
OT218	chrX:153540188-153540211	chrX:153540056-153540247	Intron
OT219	chrY:13851639-13851662	chrY:13851584-13851767	Intron
OT220	chrX:77427734-77427756	chrX:77427590-77427827	Intergenic
