## Supplementary Table 4 for "Single-Cell and Tissue-Specific CRISPR Editing Analyses Unveil New Insights to Off-Targets and Translocations"

### Sheet: Results scATAC+scRNA-seq
Site	Chr. Location (mm10)	Gene	Functional region	% cells with open chromatin peak	% cells expressing gene
gP	chr4:106,463,846-106,463,868	Pcsk9	Exon	13.7626	0.25119
1	chr11:101,246,539-101,246,561	Ramp2	Exon	14.1724	0.674246
3	chr7:73,927,432-73,927,454	NA	Intergenic	NA	NA
4	chr15:88,958,182-88,958,204	Mlc1	Exon	1.13696	0.026441
5	chr5:146,644,417-146,644,439	NA	Intergenic	7.69434	NA
6	chr19:24,013,240-24,013,262	Fam189a2	Intron	NA	1.13696
9	chr2:17,654,747-17,654,769	Neb1	Intron	NA	NA
10	chr6:87,111,979-87,112,001	D6Ertd527e	Exon	2.45902	0.0528821
12	chr6:128,454,555-128,454,577	Gm10069	Intron	NA	5.0899
13	chr10:95909361-95909383	NA	Intergenic	NA	NA
15	chr12:35,851,338-35,851,360	NA	Intergenic	NA	NA
16	chr14:75,454,983-75,455,005	NA	Intergenic	1.79799	NA
17	chr18:15,812,047-15,812,069	NA	Intergenic	NA	NA
18	chr11:21,506,362-21,506,384	4932414J04Rik	Exon	NA	0
19	chr9:60922459-60922481	Gm47923	Intron	NA	0.0661026
20	chr14:55,349,659-55,349,681	NA	Intergenic	0.50238	NA
21	chr6:6,904,716-6,904,738	NA	Intergenic	NA	NA
22	chr7:138,343,227-138,343,249	Tcerg1l	Intron	NA	0.608144
24	chr16:71952385-71952407	NA	Intergenic	NA	NA
25	chr5:27,766,057-27,766,079	Paxip1	Exon	NA	18.1121
27	chr7:43,660,107-43,660,129	Siglece	Exon	NA	0.026441
29	chr9:74,357,722-74,357,744	NA	Intergenic	NA	NA
30	chr7:81,208,526-81,208,548	Gm44968	Exon	NA	0.0396616
31	chr2:142,999,008-142,999,030	NA	Intergenic	NA	NA
32	chr1:192,235,031-192,235,053	Kcnh1	Intron	NA	1.05764
33	chr11:86,163,397-86,163,419	Brip1	Intron	NA	19.9762
34	chr13:45250144-45250166	Gm47448	Intron	NA	0.158646
35	chr8:8,964,053-8,964,075	NA	Intergenic	NA	NA
36	chr5:25,315,768-25,315,790	Kmt2c	Exon	NA	46.6155
37	chr17:81391591-81391612	Slc8a1	Intron	NA	1.18985
38	chr7:122,793,816-122,793,838	NA	Intergenic	NA	NA
39	chr7:19,749,232-19,749,254	Nectin2	Exon	72.1576	32.496
40	chr11:90,088,653-90,088,675	NA	Intergenic	NA	NA
41	chr7:68,841,671-68,841,693	NA	Intergenic	NA	NA
42	chr6:118,859,171-118,859,193	Cacna1c	Intron	NA	1.28239
43	chr2:159,447,913-159,447,935	NA	Intergenic	NA	NA
44	chr5:110,676,649-110,676,671	Ep400	Exon	NA	45.0291
45	chr3:153,979,618-153,979,640	Slc44a5	Intron	NA	0.330513
46	chr16:5,554,632-5,554,654	NA	Intergenic	NA	NA
47	chr4:141947990-141948012	Fhad1	Intron	NA	0.608144
49	chr3:51697598-51697620	Maml3	Exon	NA	9.46589
50	chr2:166,470,997-166,471,019	NA	Intergenic	NA	NA
51	chr8:120,704,245-120,704,267	Gm20388	Intron	NA	NA
52	chr19:44528465-44528487	Sec31b	Intron	NA	0.542041
53	chr12:27155434-27155456	Gm9866	Intron	NA	0.0793231
54	chr2:138452609-138452631	NA	Intergenic	NA	NA
55	chr6:126,740,602-126,740,624	Kcna6	5' UTR	11.4093	0.105764
57	chr17:64050135-64050157	Fer	Intron	NA	23.8234
58	chr1:53,278,416-53,278,438	Pms1	Intron	NA	13.128
59	chr9:101,551,520-101,551,542	NA	Intergenic	NA	NA
60	chr1:112,071,817-112,071,839	NA	Intergenic	NA	NA
62	chr16:4,084,747-4,084,769	Crebbp	Exon	NA	39.6351
64	chr10:94,982,167-94,982,189	NA	Intergenic	NA	NA
65	chr16:13400093-13400115	Mrtfb	Exon	NA	20.9942
66	chr19:44654480-44654502	NA	Intergenic	NA	NA
68	chr15:63552101-63552123	Gm41335	Intron	NA	0.211528
71	chr18:32,913,868-32,913,890	NA	Intergenic	NA	NA
72	chr7:96,831,477-96,831,499	Tenm4	Intron	NA	21.2322
73	chr3:145,355,314-145,355,336	Col24a1	Intron	NA	0.330513
74	chr3:11,211,208-11,211,230	NA	Intergenic	20.9016	NA
75	chr13:25,783,976-25,783,998	NA	Intergenic	NA	NA
76	chr1:173355201-173355223	Cadm3	Intron	NA	0.105764
77	chr2:35,977,743-35,977,765	Ttll11	Intron	NA	0.528821
78	chr5:44247155-44247177	NA	Intergenic	NA	NA
79	chr18:60803869-60803891	Cd74	5' UTR	11.7663	2.39291
80	chr11:82409290-82409312	Tmem132e	Intron	NA	0.0132205
81	chr12:44,924,517-44,924,539	Stxbp6	Intron	NA	4.73295
85	chr2:155,193,535-155,193,557	Itch	Intron	NA	36.8852
86	chr3:128,968,327-128,968,349	NA	Intergenic	NA	NA
87	chr8:95,595,233-95,595,255	Gm31518	Intron	NA	0.489159
88	chr6:48,105,328-48,105,350	NA	Intergenic	NA	NA
89	chr9:38,697,225-38,697,247	Olfr919	3' UTR	NA	0
90	chr1:76206150-76206172	NA	Intergenic	NA	NA
92	chr10:12576563-12576585	Utrn	Intron	NA	61.1449
93	chr3:52,304,244-52,304,266	Foxo1	Intron	NA	25.9122
94	chr8:112,020,931-112,020,953	NA	Intergenic	NA	NA
95	chr12:103122051-103122073	Unc79	Intron	NA	0.50238
96	chr6:45460724-45460746	Cntnap2	Intron	NA	7.37705
98	chr3:68,830,304-68,830,326	NA	Intergenic	NA	NA
100	chr19:53134539-53134561	NA	Intergenic	NA	NA
101	chr17:85,753,653-85,753,675	NA	Intergenic	NA	NA
102	chr3:94488238-94488257	Celf3	Exon	NA	0.185087
103	chr9:8515999-8516018	NA	Intergenic	NA	NA
104	chr2:4935641-4935660	Phyh	Intron	NA	8.10418
105	chr5:99218732-99218751	Rasgef1b	3' UTR	3.76785	1.56002
106	chr8:28605547-28605566	NA	Intergenic	NA	NA
107	chr12:81209658-81209677	Slc8a3	Intron	NA	0.171867
108	chr9:85174715-85174734	NA	Intergenic	NA	NA
109	chr12:100289063-100289082	Gm10432	Intron	NA	0.475939
110	chr6:51422330-51422349	NA	Intergenic	2.78953	NA
111	chr6:33001876-33001894	Chchd3	Intron	NA	42.1206
112	chr15:98845830-98845849	Kmt2d	Exon	NA	12.1364
113	chr5:61122804-61122823	NA	Intergenic	1.38815	NA
114	chr11:99643639-99643658	Krtap4-7	Exon	0.727129	0
115	chr2:144584066-144584085	Sec23b	Intron	NA	23.2946
116	chr10:100306245-100306264	NA	Intergenic	NA	NA
117	chr4:45561189-45561208	NA	Intergenic	NA	NA
118	chr11:31822190-31822209	D630024D03Rik	Intron	7.00687	0.0132205
119	chr10:26536216-26536235	NA	Intergenic	NA	NA
121	chr2:165807604-165807623	Zmynd8	Exon	NA	39.8466
122	chr6:93697343-93697362	Magi1	Exon	2.35325	44.9894
123	chr19:59925195-59925214	Rab11fip2	Intron	NA	9.94183
