## Supplementary Table 5 for "Single-Cell and Tissue-Specific CRISPR Editing Analyses Unveil New Insights to Off-Targets and Translocations"

### Sheet: 1kb
		Site	Chr. Location (mm10)	Gene	Functional region	Average DNA methylation %
Chromosome	Start					Rep 1 - Lauria et al. (2023)	Rep 2 - Lauria et al. (2023)	Rep 1 - Liu et al. 2022)	Rep 2 - Liu et al. 2022)
chr11	101246049	gP	chr4:106,463,846-106,463,868	Pcsk9	Exon	22.5515	30.4701	32.4437	34.4427
chr11	101246049	1	chr11:101,246,539-101,246,561	Ramp2	Exon	2.24103	1.99478	9.623	7.12087
chr11	101107363	3	chr7:73,927,432-73,927,454	NA	Intergenic	84.7134	73.5896	75.3724	70.0416
chr11	101107363	4	chr15:88,958,182-88,958,204	Mlc1	Exon	80.3441	81.3346	84.0887	83.9539
chr9	59035541	5	chr5:146,644,417-146,644,439	NA	Intergenic	31.5793	31.437	35.2554	33.7273
chr9	59035541	6	chr19:24,013,240-24,013,262	Fam189a2	Intron	87.3315	88.1756	74.1246	76.9841
chr9	58883348	9	chr2:17,654,747-17,654,769	Neb1	Intron	89.6749	93.524	80.612	84.0909
chr9	58883348	10	chr6:87,111,979-87,112,001	D6Ertd527e	Exon	86.5422	93.4006	86.9099	90.9706
chr7	73926942	12	chr6:128,454,555-128,454,577	Gm10069	Intron	88.7045	90.4167	80.5928	83.6134
chr7	73926942	13	chr10:95909361-95909383	NA	Intergenic	87.413	85.9376	77.0521	80.28
chr7	81071828	15	chr12:35,851,338-35,851,360	NA	Intergenic	82.628	84.0685	79.2159	83.2592
chr7	81071828	16	chr14:75,454,983-75,455,005	NA	Intergenic	73.5838	76.5845	79.0064	78.9432
chr15	88957692	17	chr18:15,812,047-15,812,069	NA	Intergenic	42.3016	46.8615	84.5584	74.0774
chr15	88957692	18	chr11:21,506,362-21,506,384	4932414J04Rik	Exon	81.6856	79.2141	75.9289	73.6488
chr15	88788122	19	chr9:60922459-60922481	Gm47923	Intron	72.9967	66.4764	68.8417	72.4263
chr15	88788122	20	chr14:55,349,659-55,349,681	NA	Intergenic	91.0749	89.9521	82.4075	87.1866
chr5	146643927	21	chr6:6,904,716-6,904,738	NA	Intergenic	80.9923	81.8543	82.1874	78.957
chr5	146643927	22	chr7:138,343,227-138,343,249	Tcerg1l	Intron	88.1307	85.9321	80.1938	87.2983
chr5	147455503	24	chr16:71952385-71952407	NA	Intergenic	60.5903	63.2768	59.5896	54.9969
chr5	147455503	25	chr5:27,766,057-27,766,079	Paxip1	Exon	80.6446	85.1735	82.6041	82.9722
chr19	24012750	27	chr7:43,660,107-43,660,129	Siglece	Exon	86.6433	82.5514	82.4614	80.3653
chr19	24012750	29	chr9:74,357,722-74,357,744	NA	Intergenic	80.4198	84.0476	81.68	79.1636
chr19	24087240	30	chr7:81,208,526-81,208,548	Gm44968	Exon	78.6805	83.213	73.2515	74.1344
chr19	24087240	31	chr2:142,999,008-142,999,030	NA	Intergenic	84.9102	92.4632	82.7778	83.7135
chr10	37138124	32	chr1:192,235,031-192,235,053	Kcnh1	Intron	85.1042	84.8026	79.4933	68.3158
chr10	37138124	33	chr11:86,163,397-86,163,419	Brip1	Intron	80.9524	81.25	71.4286	77.381
chr10	36857930	34	chr13:45250144-45250166	Gm47448	Intron	85.4743	89.6031	84.7986	73.0915
chr10	36857930	35	chr8:8,964,053-8,964,075	NA	Intergenic	87.0182	92.5473	85.1086	84.3119
chr17	15825545	36	chr5:25,315,768-25,315,790	Kmt2c	Exon	82.8788	83.0617	81.5757	83.1263
chr17	15825545	37	chr17:81391591-81391612	Slc8a1	Intron	94.2654	87.5651	87.2693	80.3803
chr17	15962509	38	chr7:122,793,816-122,793,838	NA	Intergenic	75.5429	74.8333	74.5713	72.5932
chr17	15962509	39	chr7:19,749,232-19,749,254	Nectin2	Exon	0.0661376	0.0881835	0.966245	0.949586
chr2	17654257	40	chr11:90,088,653-90,088,675	NA	Intergenic	45.3125	31.25	50.8333	55.873
chr2	17654257	41	chr7:68,841,671-68,841,693	NA	Intergenic	30.7692	24.2424	43.3333	35
chr2	17575884	42	chr6:118,859,171-118,859,193	Cacna1c	Intron	90.4599	91.933	83.9313	85.053
chr2	17575884	43	chr2:159,447,913-159,447,935	NA	Intergenic	85.3309	90.846	82.0032	71.0424
chr6	87111489	44	chr5:110,676,649-110,676,671	Ep400	Exon	89.9644	85.9426	86.5756	86.7993
chr6	87111489	45	chr3:153,979,618-153,979,640	Slc44a5	Intron	69.5852	61.1842	76.1439	70.7403
chr6	87061483	46	chr16:5,554,632-5,554,654	NA	Intergenic	87.1729	83.4665	81.6568	79.2932
chr6	87061483	47	chr4:141947990-141948012	Fhad1	Intron	89.3302	88.6121	84.3	82.3224
chr11	102229552	49	chr3:51697598-51697620	Maml3	Exon	81.3607	91.9872	86.7085	81.7829
chr11	102229552	50	chr2:166,470,997-166,471,019	NA	Intergenic	83.2878	79.6586	78.4036	69.1116
chr11	102090866	51	chr8:120,704,245-120,704,267	Gm20388	Intron	85.637	84.5545	84.7413	84.3063
chr11	102090866	52	chr19:44528465-44528487	Sec31b	Intron	93.9174	84.8634	88.3261	82.7734
chr6	128454065	53	chr12:27155434-27155456	Gm9866	Intron	49.2102	53.4047	59.8942	70.6179
chr6	128454065	54	chr2:138452609-138452631	NA	Intergenic	81.9335	67.9293	80.3422	80.0752
chr6	128404083	55	chr6:126,740,602-126,740,624	Kcna6	5' UTR	9.52499	10.893	13.7107	11.8735
chr6	128404083	57	chr17:64050135-64050157	Fer	Intron	82.3214	75.6515	81.8481	86.0859
chr10	95908871	58	chr1:53,278,416-53,278,438	Pms1	Intron	93.6328	93.7468	86.6113	85.2147
chr10	95908871	59	chr9:101,551,520-101,551,542	NA	Intergenic	59.8097	57.3577	76.2394	69.8676
chr10	95371505	60	chr1:112,071,817-112,071,839	NA	Intergenic	83.0847	79.3756	74.494	75.296
chr10	95371505	62	chr16:4,084,747-4,084,769	Crebbp	Exon	86.6798	84.6186	86.0291	85.268
chr12	35850848	64	chr10:94,982,167-94,982,189	NA	Intergenic	88.0539	87.4916	79.7673	78.3764
chr12	35850848	65	chr16:13400093-13400115	Mrtfb	Exon	87.0222	82.9072	86.3383	84.7953
chr12	36577435	66	chr19:44654480-44654502	NA	Intergenic	90.4486	87.2845	77.4669	78.9744
chr12	36577435	68	chr15:63552101-63552123	Gm41335	Intron	82.1666	78.2633	70.8021	75.24
chr14	75454493	71	chr18:32,913,868-32,913,890	NA	Intergenic	82.9385	81.9017	82.6325	82.6492
chr14	75454493	72	chr7:96,831,477-96,831,499	Tenm4	Intron	93.5093	84.5701	81.6379	79.2162
chr14	75854300	73	chr3:145,355,314-145,355,336	Col24a1	Intron	72.7375	69.0476	82.2151	84.4723
chr14	75854300	74	chr3:11,211,208-11,211,230	NA	Intergenic	8.3667	5.67616	32.3818	28.9458
chr18	15811557	75	chr13:25,783,976-25,783,998	NA	Intergenic	93.8641	94.9851	90.082	91.2351
chr18	15811557	76	chr1:173355201-173355223	Cadm3	Intron	84.487	81.3384	73.9728	71.0296
chr18	15970066	77	chr2:35,977,743-35,977,765	Ttll11	Intron	82.4698	84.6842	80.3896	77.6272
chr18	15970066	78	chr5:44247155-44247177	NA	Intergenic	72.7409	77.7407	68.2598	71.8793
chr11	21505872	79	chr18:60803869-60803891	Cd74	5' UTR	74.7627	76.4716	74.5421	73.4134
chr11	21505872	80	chr11:82409290-82409312	Tmem132e	Intron	92.7624	86.5285	78.4079	87.8472
chr11	21405875	81	chr12:44,924,517-44,924,539	Stxbp6	Intron	89.4082	96.2963	93.4991	90.7143
chr11	21405875	85	chr2:155,193,535-155,193,557	Itch	Intron	86.879	85.6508	86.5076	87.4991
chr9	60921969	86	chr3:128,968,327-128,968,349	NA	Intergenic	83.2749	90.7158	77.2994	78.2416
chr9	60921969	87	chr8:95,595,233-95,595,255	Gm31518	Intron	33.3897	45.9734	78.6936	71.3113
chr9	60769776	88	chr6:48,105,328-48,105,350	NA	Intergenic	86.4085	85.5311	74.1041	72.4623
chr9	60769776	89	chr9:38,697,225-38,697,247	Olfr919	3' UTR	89.0958	88.8496	76.4532	82.0399
chr14	55349169	90	chr1:76206150-76206172	NA	Intergenic	89.0879	89.7642	82.1447	82.1426
chr14	55349169	92	chr10:12576563-12576585	Utrn	Intron	76.9541	81.3938	75.6424	87.4463
chr14	55968006	93	chr3:52,304,244-52,304,266	Foxo1	Intron	85.065	82.6995	72.0249	83.3393
chr14	55968006	94	chr8:112,020,931-112,020,953	NA	Intergenic	88.3641	87.4639	86.6547	84.3319
chr6	6904226	95	chr12:103122051-103122073	Unc79	Intron	88.3311	87.7742	83.511	77.2051
chr6	6904226	96	chr6:45460724-45460746	Cntnap2	Intron	43.2006	48.1833	61.4818	64.9654
chr6	6854226	98	chr3:68,830,304-68,830,326	NA	Intergenic	91.546	89.6441	80.504	82.2204
chr6	6854226	100	chr19:53134539-53134561	NA	Intergenic	87.979	87.3604	86.8502	86.3958
chr7	138342737	101	chr17:85,753,653-85,753,675	NA	Intergenic	65.4321	63.4409	82.1907	77.2321
chr7	138342737	102	chr3:94488238-94488257	Celf3	Exon	68.5055	70.0992	81.665	77.2148
chr7	145534420	103	chr9:8515999-8516018	NA	Intergenic	42.9398	41.2607	76.5404	83.0945
chr7	145534420	104	chr2:4935641-4935660	Phyh	Intron	91.5671	88.387	81.7388	83.4505
chr16	71951895	105	chr5:99218732-99218751	Rasgef1b	3' UTR	84.1701	82.4027	78.3637	78.0657
chr16	71951895	106	chr8:28605547-28605566	NA	Intergenic	87.0968	86.6667	87.0629	82.3077
chr16	71952140	107	chr12:81209658-81209677	Slc8a3	Intron	88.9346	87.3538	80.8971	84.5342
chr16	71952140	108	chr9:85174715-85174734	NA	Intergenic	91.6026	89.0042	71.7912	83.3333
chr5	27765567	109	chr12:100289063-100289082	Gm10432	Intron	90.637	93.9474	77.2917	91.8747
chr5	27765567	110	chr6:51422330-51422349	NA	Intergenic	87.6507	88.9414	81.6481	83.9578
chr5	28092107	111	chr6:33001876-33001894	Chchd3	Intron	80.8064	87.4396	84.5494	86.2059
chr5	28092107	112	chr15:98845830-98845849	Kmt2d	Exon	79.6411	80.6629	83.8968	83.1284
chr7	43659617	113	chr5:61122804-61122823	NA	Intergenic	61.5037	61.9146	65.4634	66.5965
chr7	43659617	114	chr11:99643639-99643658	Krtap4-7	Exon	88.5037	89.2707	84.6387	84.0354
chr7	50914987	115	chr2:144584066-144584085	Sec23b	Intron	87.3585	87.8116	84.831	84.824
chr7	50914987	116	chr10:100306245-100306264	NA	Intergenic	87.2619	81.6355	79.7438	82.6508
chr4	22487201	117	chr4:45561189-45561208	NA	Intergenic	93.7599	84.9104	76.7094	87.6878
chr4	22487201	118	chr11:31822190-31822209	D630024D03Rik	Intron	82.2246	77.8681	78.8145	74.2993
chr4	22414348	119	chr10:26536216-26536235	NA	Intergenic	91.6503	88.3473	66.5079	68.0266
chr4	22414348	121	chr2:165807604-165807623	Zmynd8	Exon	12.9327	16.5956	50.285	48.3811
chr9	74357232	122	chr6:93697343-93697362	Magi1	Exon	31.2186	33.6321	70.3882	66.3385
chr9	74357232	123	chr19:59925195-59925214	Rab11fip2	Intron	94.0952	93.7374	88.8954	79.6398
chr9	74205039
chr9	74205039
chr7	81208036
chr7	81208036
chr7	88352922
chr7	88352922
chr2	142998518
chr2	142998518
chr2	142824254
chr2	142824254
chr1	192234541
chr1	192234541
chr1	194058423
chr1	194058423
chr11	86162907
chr11	86162907
chr11	85976409
chr11	85976409
chr13	45249654
chr13	45249654
chr13	45345023
chr13	45345023
chr8	8963563
chr8	8963563
chr8	8963563
chr8	8963563
chr5	25315278
chr5	25315278
chr5	24821096
chr5	24821096
chr17	81391101
chr17	81391101
chr17	81790441
chr17	81790441
chr7	122793326
chr7	122793326
chr7	129936840
chr7	129936840
chr7	19748742
chr7	19748742
chr7	20334091
chr7	20334091
chr11	90088163
chr11	90088163
chr11	89949477
chr11	89949477
chr7	68841181
chr7	68841181
chr7	75986067
chr7	75986067
chr6	118858681
chr6	118858681
chr6	118808699
chr6	118808699
chr2	159447423
chr2	159447423
chr2	159273159
chr2	159273159
chr5	110676159
chr5	110676159
chr5	111105178
chr5	111105178
chr3	153979128
chr3	153979128
chr3	153642092
chr3	153642092
chr16	5554142
chr16	5554142
chr16	5554235
chr16	5554235
chr4	141947500
chr4	141947500
chr4	141503415
chr4	141503415
chr3	51697108
chr3	51697108
chr3	51501030
chr3	51501030
chr2	166470507
chr2	166470507
chr2	166296007
chr2	166296007
chr8	120703755
chr8	120703755
chr8	123227655
chr8	123227655
chr19	44527975
chr19	44527975
chr19	44602465
chr19	44602465
chr12	27154944
chr12	27154944
chr12	27839809
chr12	27839809
chr2	138452119
chr2	138452119
chr2	138277855
chr2	138277855
chr6	126740112
chr6	126740112
chr6	126690130
chr6	126690130
chr17	64049645
chr17	64049645
chr17	64398994
chr17	64398994
chr1	53277926
chr1	53277926
chr1	53334770
chr1	53334770
chr9	101551030
chr9	101551030
chr9	101453360
chr9	101453360
chr1	112071327
chr1	112071327
chr1	113967904
chr1	113967904
chr16	4084257
chr16	4084257
chr16	4084257
chr16	4084257
chr10	94981677
chr10	94981677
chr10	94444311
chr10	94444311
chr16	13399603
chr16	13399603
chr16	13399696
chr16	13399696
chr19	44653990
chr19	44653990
chr19	44728480
chr19	44728480
chr15	63551611
chr15	63551611
chr15	63383166
chr15	63383166
chr8	32883622
chr8	32883622
chr8	33994094
chr8	33994094
chr18	32913378
chr18	32913378
chr18	33073032
chr18	33073032
chr7	96830987
chr7	96830987
chr7	103979497
chr7	103979497
chr3	145354824
chr3	145354824
chr3	145017788
chr3	145017788
chr3	11210718
chr3	11210718
chr3	11210718
chr3	11210718
chr13	25783486
chr13	25783486
chr13	25875355
chr13	25875355
chr1	173354711
chr1	173354711
chr1	175284842
chr1	175284842
chr2	35977253
chr2	35977253
chr2	35832773
chr2	35832773
chr5	44246665
chr5	44246665
chr5	44637904
chr5	44637904
chr18	60803379
chr18	60803379
chr18	60963033
chr18	60963033
chr11	82408800
chr11	82408800
chr11	82222302
chr11	82222302
chr12	44924027
chr12	44924027
chr12	46025014
chr12	46025014
chr2	155193045
chr2	155193045
chr2	155018781
chr2	155018781
chr3	128967837
chr3	128967837
chr3	128670755
chr3	128670755
chr8	95594743
chr8	95594743
chr8	98118643
chr8	98118643
chr6	48104838
chr6	48104838
chr6	48054837
chr6	48054837
chr9	38696735
chr9	38696735
chr9	38504320
chr9	38504320
chr1	76205660
chr1	76205660
chr1	76202235
chr1	76202235
chr10	12576073
chr10	12576073
chr10	12295871
chr10	12295871
chr3	52303754
chr3	52303754
chr3	52107676
chr3	52107676
chr8	112020441
chr8	112020441
chr8	114544341
chr8	114544341
chr12	103121561
chr12	103121561
chr12	104359771
chr12	104359771
chr6	45460234
chr6	45460234
chr6	45410233
chr6	45410233
chr3	68829814
chr3	68829814
chr3	68633736
chr3	68633736
chr19	53134049
chr19	53134049
chr19	53208539
chr19	53208539
chr17	85753163
chr17	85753163
chr17	86152503
chr17	86152503
chr4	106463356
chr4	106463356
chr4	106135961
chr4	106135961
