## Supplementary Table 8 for "Single-Cell and Tissue-Specific CRISPR Editing Analyses Unveil New Insights to Off-Targets and Translocations"

### Sheet: Sheet1
Amplicon Sequencing	Target	Forward primer 5'-3'	Reverse primer 5'-3'
	Pcsk9 - gP	TCATCAGCCAGGCCATCCTCCT	GTCCCAGGCGTCCATGTCCTTC
	Pcsk9 - gMH	CTGTAGGCCCTGAAGTTGCCCC	AGTGCAGACTCTGGAGCCCTGA
	HEK4	TGGAAGGAAGGGAGGAAGGG	CCTTTCAACCCGAACGGAGA
SYBR qPCR	Gene	Forward primer 5'-3'	Reverse primer 5'-3'	Marker
	mOct4	CAGCAGATCACTCACATCGCCA	GCCTCATACTCTTCTCGTTGGG	Pluripotency marker
	mNanog	GAACGCCTCATCAATGCCTGCA	GAATCAGGGCTGCCTTGAAGAG	Pluripotency marker
	mHnf4a	GGTCAAGCTACGAGGACAGC	ATGTACTTGGCCCACTCGAC	Hepatocytes
	mGfap	ATCGAGATCGCCACCTACAG	CTCACATCACCACGTCCTTG	Astrocytes
	mTnnt2	CAAGGAGCTGTGGCAGAGTA	TTCTGGTTGTCATTGATCCG	Cardiomyocytes
	mGapdh	ACCACAGTCCATGCCATCAC	TCCACCACCCTGTTGCTGTA	Endogenous control
	SpCas9	CGGAGATCAGTACGCAGACC	CATGCTAGCTGACAGAGGGG	Tet-ON induction
sgRNA sequences	Guide ID	Guide sequence 5'-3'
	gMH	CAGGTTCCATGGGATGCTCT
	gP	AGCAGCAGCGGCGGCAACAG
	HEK4 - SpCas9	GGCACTGCGGCTGGAGGTGG
	HEK4 - ePsCas9	GTGGCACTGCGGCTGGAGGTGG
ddPCR primers/probes	Translocation	Forward primer 5'-3'	Reverse primer 5'-3'	Probe
	3'OT001-5'OT114	GATCTCGGCTTGGTGTGA	CAGGTGGAGATGACACAAG	CCCAGCGGCCGACAGCGTTGTG
	5'OT001-5'OT114	CACGTCGATTGGTACTCG	TAGCAAGTGGTTTGGCAG	CCGGGCCCGACACGGTGCTC
